# PI3Kβ inhibition restores ALK inhibitor sensitivity in ALK-rearranged lung cancer

**DOI:** 10.1101/2021.03.18.435801

**Authors:** Sarang S. Talwelkar, Mikko I. Mäyränpää, Julia Schüler, Nora Linnavirta, Annabrita Hemmes, Simone Adinolfi, Matti Kankainen, Wolfgang Sommergruber, Anna-Liisa Levonen, Jari Räsänen, Aija Knuuttila, Emmy W. Verschuren, Krister Wennerberg

## Abstract

For non-small cell lung cancer (NSCLC) patients with *ALK*-rearranged tumors, treatment with ALK inhibitors can improve outcomes. However, clinical resistance typically develops over time, and in the majority of cases resistance mechanisms are ALK-independent. We generated tumor cell cultures from multiple regions of an *ALK*-rearranged clinical tumor specimen, and deployed functional drug screens to identify modulators of resistance to ALK inhibitors. This identified a role for PI3Kβ and EGFR in regulating resistance to ALK inhibition. Furthermore, inhibition of ALK elicited activation of EGFR, and inhibition of PI3Kβ rescued EGFR-mediated ALK inhibitor resistance. In *ALK*-rearranged primary cultures, cell lines and *in vivo* xenograft models, combined inhibition of ALK and PI3Kβ prevented compensatory MAPK and PI3K-AKT pathway reactivation and selectively targeted the cancer cells. The combinatorial effect was seen even in the background of *TP53* mutations and in epithelial-mesenchymal transformed cells. In conclusion, combinatorial ALK and PI3Kβ inhibitor treatment carries promise as a treatment for *ALK*-rearranged NSCLC.
