## Supplemental Table S2 for "PI3Kβ inhibition restores ALK inhibitor sensitivity in ALK-rearranged lung cancer"

### Sheet: Sheet1
	Table S2 Drug library used for Drug Sensitivity and Resistance Testing
	Drug	Target/Mechanism	Approval status/High phase	Class explained
	Crizotinib	ALK, c-Met inhibitor	Approved	Kinase inhibitor*
	Ceritinib	ALK inhibitor	Approved	Kinase inhibitor*
	Alectinib	ALK (incl gatekeeper mut) inhib	Approved	Kinase inhibitor*
	Brigatinib	ALK inhibitor, including gatekeeper mutant ALK	Approved	Kinase inhibitor*
	Lorlatinib	ALK, ROS1 inhibitor	Approved	Kinase inhibitor*
	CEP-37440	ALK inhibitor	Investigational (Ph 1)	Kinase inhibitor*
	GSK-1838705A	IGF1R, INSR, ALK inhib	Probe	Kinase inhibitor*
	ASP3026	ALK inhibitor	Investigational (Ph 1)	Kinase inhibitor*
	LY3009120	pan-RAF inhibitor	Investigational (Ph 1)	Kinase inhibitor*
	TAK-632	pan-RAF inhibitor	probe	Kinase inhibitor*
	Trametinib	MEK1/2 inhibitor	Approved	Kinase inhibitor*
	Selumetinib	MEK1/2 inhibitor	Approved (US)	Kinase inhibitor*
	Binimetinib	MEK1/2 inhibitor	Approved	Kinase inhibitor*
	Cobimetinib	MEK1/2 inhibitor	Approved	Kinase inhibitor*
	GDC-0623	MEK1/2 inhibitor	Investigational (Ph 2)	Kinase inhibitor*
	PD0325901	MEK1/2 inhibitor	Investigational (Ph 2)	Kinase inhibitor*
	PD184352	MEK1/2 inhibitor	Investigational (Ph 2)	Kinase inhibitor*
	Pimasertib	MEK1/2 inhibitor	Investigational (Ph 2)	Kinase inhibitor*
	Refametinib	MEK1/2 inhibitor	Investigational (Ph 2)	Kinase inhibitor*
	TAK-733	MEK1/2 inhibitor	Investigational (Ph 1)	Kinase inhibitor*
	AZD-8330	MEK1/2 inhibitor	Investigational (Ph 1)	Kinase inhibitor*
	Ulixertinib	ERK inhibitor	Investigational (Ph 2)	Kinase inhibitor*
	GDC-0994	ERK inhibitor	Investigational (Ph 1)	Kinase inhibitor*
	SCH772984	ERK inhibitor	Probe	Kinase inhibitor*
	VX-11E	ERK inhibitor	Probe	Kinase inhibitor*
	Alpelisib	PI3Kalpha selective inhibitor	Approved	Kinase inhibitor*
	Copanlisib	PI3Kalpha, delta selective inhibitor	Approved (US)	Kinase inhibitor*
	Duvelisib	PI3K inhibitor	Approved (US)	Kinase inhibitor*
	Idelalisib	PI3K inhibitor, p110δ-selective	Approved	Kinase inhibitor*
	Taselisib	PI3Kalpha, delta, (gamma) selective inhibitor	Investigational (Ph 3)	Kinase inhibitor*
	AZD-8186	PI3Kbeta selective inhibitor	Investigational (Ph 2)	Kinase inhibitor*
	Buparlisib	PI3K inhibitor, pan-class I	Investigational (Ph 2)	Kinase inhibitor*
	CUDC-907	HDAC1/2/3/10, PI3Kalpha inhibitor	Investigational (Ph 2)	Differentiating/epigenetic modifier*
	GSK2636771	PI3Kbeta selective inhibitor	Investigational (Ph 2)	Kinase inhibitor*
	Pictilisib	PI3K inhibitor, pan-class I	Investigational (Ph 2)	Kinase inhibitor*
	Pilaralisib	PI3K inhibitor. Pan-class I	Investigational (Ph 2)	Kinase inhibitor*
	Sonolisib	PI3K inhibitor, pan-class I. Irreversible	Investigational (Ph 2)	Kinase inhibitor*
	TG100-115	PI3Kgamma/delta inhibitor	Investigational (Ph 2)	Kinase inhibitor*
	AZD-6482	PI3Kbeta-selective inhibitor	Investigational (Ph 1)	Kinase inhibitor*
	CH-5132799	PI3K inhibitor, pan-class I	Investigational (Ph 1)	Kinase inhibitor*
	LY-294002	PI3K inhibitor	Investigational (Ph 1)	Kinase inhibitor*
	RG-7603	PI3K inhibitor, pan-class I	Investigational (Ph 1)	Kinase inhibitor*
	ZSTK474	PI3Kgamma selective inhibitor	Investigational (Ph 1)	Kinase inhibitor*
	TGX-221	PI3Kbeta selective inhibitor	Probe	Kinase inhibitor*
	Afuresertib	AKT1-selective inhibitor	Investigational (Ph 2)	Kinase inhibitor*
	Capivasertib	AKT inhibitor	Investigational (Ph 2)	Kinase inhibitor*
	Ipatasertib	AKT inhibitor	Investigational (Ph 2)	Kinase inhibitor*
	MK-2206	AKT inhibitor	Investigational (Ph 2)	Kinase inhibitor*
	Triciribine	AKT inhibitor	Investigational (Ph 2)	Kinase inhibitor*
	Uprosertib	AKT inhibitor	Investigational (Ph 2)	Kinase inhibitor*
	GSK-690693	AKT, PKA, PKC inhibitor	Investigational (Ph 1)	Kinase inhibitor*
	Everolimus	binds FKBP12, causes inhibition of mTORC1	Approved	Rapalog*
	Sirolimus	binds FKBP12, causes inhibition of mTORC1	Approved	Rapalog*
	Tacrolimus	Binds FKBP12, causes inhibition of calcineurin	Approved	Rapalog*
	Temsirolimus	binds FKBP12, causes inhibition of mTORC1	Approved	Rapalog*
	Ridaforolimus	binds FKBP12, causes inhibition of mTORC1	Investigational (Ph 3)	Rapalog*
	OSI-027	mTOR inhibitor	Investigational (Ph 2)	Kinase inhibitor*
	Vistusertib	mTOR inhibitor	Investigational (Ph 1)	Kinase inhibitor*
	AZD8055	mTOR inhibitor	Investigational (Ph 1)	Kinase inhibitor*
	Sapanisertib	mTOR inhibitor	Investigational (Ph 1)	Kinase inhibitor*
	Perifosine	AKT/PI3K inhibitor	Investigational (Ph 3)	Kinase inhibitor*
	Apitolisib	PI3K/mTOR inhibitor	Investigational (Ph 2)	Kinase inhibitor*
	Dactolisib	mTOR/(PI3K) inhibitor	Investigational (Ph 2)	Kinase inhibitor*
	Gedatolisib	PI3K/mTOR inhibitor	Investigational (Ph 2)	Kinase inhibitor*
	NVP-BGT226	PI3K/mTOR inhibitor	Investigational (Ph 2)	Kinase inhibitor*
	PF-04691502	PI3K/mTOR inhibitor	Investigational (Ph 2)	Kinase inhibitor*
	Voxtalisib	mTOR/PI3K inhibitor	Investigational (Ph 2)	Kinase inhibitor*
	AT13148	p70S6K, PKA, ROCK (AKT) inhibitor	Investigational (Ph 1)	Kinase inhibitor*
	Palomid-529	AKT, MTOR, PI3K inhibitor	Investigational (Ph 1)	Kinase inhibitor*
	GSK-1059615	PI3K/mTOR inhibitor	Investigational (Ph 1)	Kinase inhibitor*
	Omipalisib	PI3K/mTOR inhibitor	Investigational (Ph 1)	Kinase inhibitor*
	PKI-402	PI3K/mTOR inhibitor	Probe	Kinase inhibitor*
	PF-04708671	p70S6K inhibitor	Probe	Kinase inhibitor*
	Fedratinib	JAK2-selective inhibitor	Approved (US)	Kinase inhibitor*
	Midostaurin	Broad TK (FLT3, KIT, RET, JAK, EGFR...) inhibitor	Approved	Kinase inhibitor*
	Ruxolitinib	JAK1&2 inhibitor	Approved	Kinase inhibitor*
	Tofacitinib	JAK3, JAK2(V617F) inhibitor	Approved	Kinase inhibitor*
	Filgotinib	JAK1-selective inhibitor	Investigational (Ph 3)	Kinase inhibitor*
	Lestaurtinib	FLT3, JAK2, TrkA, TrkB, TrkC inhibitor	Investigational (Ph 3)	Kinase inhibitor*
	Pacritinib	FLT3/JAK2 inhibitor	Investigational (Ph 3)	Kinase inhibitor*
	AT9283	Aurora A & B, Jak2, Flt, Abl inhibitor	Investigational (Ph 2)	Kinase inhibitor*
	Cerdulatinib	JAK, SYK inhibitor	Investigational (Ph 2)	Kinase inhibitor*
	Gandotinib	JAK2 inhibitor	Investigational (Ph 2)	Kinase inhibitor*
	Momelotinib	JAK1 & 2 inhibitor	Investigational (Ph 2)	Kinase inhibitor*
	AZD1480	JAK1/2, FGFR inhibitor	Investigational (Ph 1)	Kinase inhibitor*
	Baricitinib	JAK inhibitor	Investigational (II)	Kinase inhibitor*
	BMS-911543	JAK2 inhibitor	Investigational (Ph 1)	Kinase inhibitor*
	TAK-901	Aurora, Src family, JAK3, RTK inhibitor	Investigational (Ph 1)	Kinase inhibitor*
	XL019	JAK2 inhibitor	Investigational (Ph 1)	Kinase inhibitor*
	Galiellalactone	STAT3-DNA interaction inhibitor	Probe	Other*
	SH-4-54	STAT3 inhibitor	Probe	Other*
	Stattic	STAT3 SH2 domain inhibitor	Probe	Other*
	Darapladib	lipoprotein-associated phospholipase A2 inhibitor	Investigational (Ph 3)	Other*
	Varespladib	Secretory phospholipase A2 inhibitor	Investigational (Ph 2)	Other*
	Ganetespib	HSP90 inhibitor	Investigational (Ph 3)	HSP inhibitor*
	Alvespimycin	HSP90 inhibitor	Investigational (Ph 2)	HSP inhibitor*
	BIIB021	HSP90 inhibitor	Investigational (Ph 2)	HSP inhibitor*
	Luminespib	HSP90 inhibitor	Investigational (Ph 2)	HSP inhibitor*
	Onalespib	HSP90 inhibitor	Investigational (Ph 2)	HSP inhibitor*
	Tanespimycin	HSP90 inhibitor	Investigational (Ph 2)	HSP inhibitor*
	CUDC-305	HSP90 inhibitor	Investigational (Ph 1)	HSP inhibitor*
	Radicicol	HSP90 inhibitor	Probe	HSP inhibitor*
	VER 155008	HSP70 inhibitor	Probe	HSP inhibitor*
	Tanzisertib	JNK inhibitor	Investigational (Ph 2)	Kinase inhibitor
	Bentamapimod	JNK inhibitor	Investigational (Ph 1)	Kinase inhibitor
	SP600125	pan-JNK inhibitor	Probe	Kinase inhibitor
	Afatinib	EGFR inhibitor	Approved	Kinase inhibitor
	Erlotinib	EGFR inhibitor	Approved	Kinase inhibitor
	Gefitinib	EGFR inhibitor	Approved	Kinase inhibitor
	Lapatinib	HER2, EGFR inhibitor	Approved	Kinase inhibitor
	Neratinib	HER2, EGFR inhibitor	Approved	Kinase inhibitor
	Osimertinib	EGFR(L858R/T790M) inhibitor	Approved	Kinase inhibitor
	Dacomitinib	pan-HER inhibitor	Approved	Kinase inhibitor
	Rociletinib	EGFR(L858R/T790M) inhibitor	Investigational (Ph 3)	Kinase inhibitor
	Canertinib	pan-HER inhibitor	Investigational (Ph 3)	Kinase inhibitor
	Icotinib	EGFR inhibitor	Investigational (Ph 2)	Kinase inhibitor
	Lucitanib	FGFR1, VEGFR inhibitor	Investigational (Ph 2)	Kinase inhibitor
	NVP-AEE788	EGFR, VEGFR, ABL, SRC inhibitor	Investigational (Ph 2)	Kinase inhibitor
	Pelitinib	EGFR inhibitor	Investigational (Ph 2)	Kinase inhibitor
	Varlitinib	EGFR HER2 inhibitor	Investigational (Ph 2)	Kinase inhibitor
	XL-647	EGFR, ERBB2, VEGFR, EPHB4	Investigational (Ph 2)	Kinase inhibitor
	Poziotinib	pan-HER inhibitor	Investigational (Ph 2)	Kinase inhibitor
	Sapitinib	Pan-HER inhibitor	Investigational (Ph 2)	Kinase inhibitor
	CP-724714	EGFR ERBB2 inhibitor	Investigational (Ph 1)	Kinase inhibitor
	CUDC-101	HDAC & EGFR, Her2 inhibitor	Investigational (Ph 1)	Kinase inhibitor
	Tucatinib	HER2 inhibitor	Investigational (Ph 1)	Kinase inhibitor
	BMS-599626	Pan-HER inhibitor	Investigational (Ph 1)	Kinase inhibitor
	Mubritinib	HER2 inhibitor, electron transport chain complex 1 inhibitor	Investigational (Ph 1)	Kinase inhibitor
	TAK-285	HER2 inhibitor	Investigational (Ph 1)	Kinase inhibitor
	BMS-754807	IGF1R inhibitor, broad spectrum kinase inhibitor	Investigational (Ph 2)	Kinase inhibitor
	Linsitinib	IGF1R, IR inhibitor	Investigational (Ph 2)	Kinase inhibitor
	NVP-AEW541	IGF1R inhibitor	Investigational (Ph 1)	Kinase inhibitor
	GSK-1904529A	IGF1R, INSR inhib	Probe	Kinase inhibitor
	Abemaciclib	CDK4/6 inhibitor	Approved	Kinase inhibitor
	Palbociclib	CDK4/6 inhibitor	Approved	Kinase inhibitor
	Ribociclib	CDK4/6 inhibitor	Approved	Kinase inhibitor
	Dinaciclib	CDK inhibitor	Investigational (Ph 3)	Kinase inhibitor
	Alvocidib	CDK inhibitor	Investigational (Ph 2)	Kinase inhibitor
	Milciclib	CDK2 inhibitor	Investigational (Ph 2)	Kinase inhibitor
	Seliciclib	CDK2/7/9 inhibitor	Investigational (Ph 2)	Kinase inhibitor
	SNS-032	CDK inhibitor	Investigational (Ph 2)	Kinase inhibitor
	UCN-01	PKCbeta, PDK1, Chk, Cdk2 inhibitor	Investigational (Ph 2)	Kinase inhibitor
	AT7519	CDK1, 2, 4, 6 and 9 inhibitor	Investigational (Ph 1)	Kinase inhibitor
	AZD-5438	CDK1,2,9 inhibitor	Investigational (Ph 1)	Kinase inhibitor
	PHA-793887	CDK inhibitor	Investigational (Ph 1)	Kinase inhibitor
	AMG-925	FLT-3, CDK4 inhibitor	Probe	Kinase inhibitor
	Vemurafenib	B-Raf(V600E) inhibitor	Approved	Kinase inhibitor*
	Sorafenib	B-Raf, FGFR-1, VEGFR-2 & -3, PDGFR-beta, KIT, and FLT3	Approved	Kinase inhibitor*
	Regorafenib	B-Raf, c-Kit, VEGFR2 inhibitor	Approved	Kinase inhibitor*
	Dabrafenib	B-Raf(V600E) inhibitor	Approved	Kinase inhibitor*
	Encorafenib	B-Raf(V600E) inhibitor	Approved	Kinase inhibitor*
	CEP-32496	BRAF inhibitor	Investigational (Ph 2)	Kinase inhibitor*
	Rigosertib	Microtubule-Destabilizing Agent	Investigational (Ph 3)	Kinase inhibitor*
	Axitinib	VEGFR, PDGFR, KIT inhibitor	Approved	Kinase inhibitor
	Cabozantinib	VEGFR2, Met, FLT3, Tie2, Kit and Ret inhibitor	Approved	Kinase inhibitor
	Lenvatinib	VEGFR inhibitor	Approved (US)	Kinase inhibitor
	Nintedanib	VEGFR, PDGFR, FGFR inhibitor	Approved	Kinase inhibitor
	Pazopanib	VEGFR inhibitor	Approved	Kinase inhibitor
	Vandetanib	VEGFR,EGFR, RET inhibitor	Approved	Kinase inhibitor
	Apatinib	VEGFR inhibitor	Investigational (Ph 3)	Kinase inhibitor
	Brivanib	VEGFR inhibitor	Investigational (Ph 3)	Kinase inhibitor
	Linifanib	VEGFR, PDGFR, CSF-1R, FLT3 inhibitor	Investigational (Ph 3)	Kinase inhibitor
	Semaxanib	VEGFR inhibitor	Investigational (Ph 3)	Kinase inhibitor
	Tivozanib	VEGFR1, 2, 3, c-Kit, PDGFRB inhibitor	Investigational (Ph 3)	Kinase inhibitor
	Vatalanib	VEGFR-1 & -2 inhibitor	Investigational (Ph 3)	Kinase inhibitor
	Motesanib	VEGFR, PDGFR, Ret, Kit inhibitor	Investigational (Ph 2)	Kinase inhibitor
	Telatinib	VEGFR, KIT, PDGFR inhibitor	Investigational (Ph 2)	Kinase inhibitor
	KRN-633	VEGFR inhibitor	Investigational (Ph 1)	Kinase inhibitor
	Capmatinib	MET inhibitor	Approved (US)	Kinase inhibitor
	BMS-777607	Met, Axl, Ron and Tyro3 inhibitor	Investigational (Ph 2)	Kinase inhibitor
	Foretinib	MET, VEGFR2 inhibitor	Investigational (Ph 2)	Kinase inhibitor
	Golvatinib	MET, VEGFR2 inhibitor	Investigational (Ph 2)	Kinase inhibitor
	Merestinib	Met inhibitor	Investigational (Ph 2)	Kinase inhibitor
	MK-2461	MET inhibitor	Investigational (Ph 2)	Kinase inhibitor
	Tivantinib	MET inhibitor	Investigational (Ph 2)	Kinase inhibitor
	Tepotinib	c-Met inhibitor	Investigational (Ph 2)	Kinase inhibitor
	Glesatinib	MET, VEGFR-1, -2, -3, RON, TIE2 inhib	Investigational (Ph 1/2)	Kinase inhibitor
	AMG-208	MET inhibitor	Investigational (Ph 1)	Kinase inhibitor
	JNJ-38877605	MET inhibitor	Investigational (Ph 1)	Kinase inhibitor
	PF-04217903	MET inhibitor	Investigational (Ph 1)	Kinase inhibitor
	SGX-523	MET inhibitor	Investigational (Ph 1)	Kinase inhibitor
	Volasertib	PLK1 inhibitor	Investigational (Ph 3)	Kinase inhibitor
	BI 2536	PLK1 inhibitor	Investigational (Ph 2)	Kinase inhibitor
	GSK-461364	PLK1 inhibitor	Investigational (Ph 1)	Kinase inhibitor
	TAK-960	PLK1 inhibitor	Investigational (Ph 1)	Kinase inhibitor
	Alisertib	Aurora A inhibitor	Investigational (Ph 3)	Kinase inhibitor
	AZD1152-HQPA	Aurora B inhibitor	Investigational (Ph 3)	Kinase inhibitor
	Danusertib	Aurora, Ret, TrkA, FGFR-1 inhibitor	Investigational (Ph 2)	Kinase inhibitor
	ENMD-2076	pan-Aurora, VEGFR inhibitor	Investigational (Ph 2)	Kinase inhibitor
	Tozasertib	pan-Aurora inhibitor	Investigational (Ph 2)	Kinase inhibitor
	AMG-900	pan-Aurora inhibitor	Investigational (Ph 1)	Kinase inhibitor
	CYC-116	Aurora and VEGFR2 inhibitor	Investigational (Ph 1)	Kinase inhibitor
	MK-8745	Aurora A inhibitor	Probe	Kinase inhibitor
	Dasatinib	Abl, Src, Kit, EphR... Inhibitor	Approved	Kinase inhibitor
	Imatinib	Abl, Kit, PDGFRB inhibitor	Approved	Kinase inhibitor
	Pexidartinib	KIT, CSF1R, FLT3 inhibitor	Approved (US)	Kinase inhibitor
	Dovitinib	FLT3, KIT, FGFR inhibitor	Investigational (Ph 3)	Kinase inhibitor
	Masitinib	KIT inhibitor	Investigational (Ph 3)	Kinase inhibitor
	Tandutinib	FLT3, PDGFR, KIT inhibitor	Investigational (Ph 2)	Kinase inhibitor
	MLN-8054	AURa AURb FLT3 KIT (PDGFR)	Investigational (Ph 1)	Kinase inhibitor
	OSI-930	KIT, VEGFR inhibitor	Investigational (Ph 1)	Kinase inhibitor
	Bosutinib	Abl, Src inhibitor	Approved	Kinase inhibitor
	Fasudil	ROCK, PKA, PKG, PRK inhibitor, prodrug	Approved (Japan)	Kinase inhibitor
	Fostamatinib	Syk inhibitor	Approved (US)	Kinase inhibitor
	Ibrutinib	Btk inhibitor	Approved	Kinase inhibitor
	Nilotinib	Abl inhibitor	Approved	Kinase inhibitor
	Ponatinib	Broad TK inhibitor	Approved	Kinase inhibitor
	Quizartinib	FLT3 inhibitor	Approved (Japan)	Kinase inhibitor
	Sunitinib	Broad TK inhibitor	Approved	Kinase inhibitor
	Cediranib	KDR/Flt/VEGFR inhibitor	Investigational (Ph 3)	Kinase inhibitor
	Enzastaurin	PKCbeta inhibitor	Investigational (Ph 3)	Kinase inhibitor
	Galunisertib	TGF-B/Smad inhibitor	Investigational (Ph 3)	Kinase inhibitor
	Losmapimod	p38MAPK inhibitor	Investigational (Ph 3)	Kinase inhibitor
	Orantinib	KDR, FGFR, PDGFR inhibitor	Investigational (Ph 3)	Kinase inhibitor
	Ruboxistaurin	PKCbeta inhibitor	Investigational (Ph 3)	Kinase inhibitor
	Saracatinib	Src, Abl inhibitor	Investigational (Ph 3)	Kinase inhibitor
	Tideglusib	GSK3 inhibitor	Investigational (Ph 3)	Kinase inhibitor
	RAF265	Broad TK inhibitor	Investigational (Ph 2)	Kinase inhibitor*
	Amuvatinib	Broad spectrum TK inhib	Investigational (Ph 2)	Kinase inhibitor
	AZD4547	FGFR inhibitor	Investigational (Ph 2)	Kinase inhibitor
	Bafetinib	Abl, Lyn inhibitor	Investigational (Ph 2)	Kinase inhibitor
	BMS863233	Cdc7 inhibitor	Investigational (Ph 2)	Kinase inhibitor
	Crenolanib	FLT3, PDGFRA and PDGFRB inhibitor	Investigational (Ph 2)	Kinase inhibitor
	Entospletinib	SYK inhibitor	Investigational (Ph 2)	Kinase inhibitor
	KX2-391	non-ATP competitive Src inhibitor	Investigational (Ph 2)	Kinase inhibitor
	Adavosertib	Wee1 inhibitor	Investigational (Ph 2)	Kinase inhibitor
	PH-797804	p38MAPK inhibitor	Investigational (Ph 2)	Kinase inhibitor
	Prexasertib	Chk1 inhibitor	Investigational (Ph 2)	Kinase inhibitor
	Rabusertib	Chk1 inhibitor	Investigational (Ph 2)	Kinase inhibitor
	Ralimetinib	p38MAPK inhibitor	Investigational (Ph 2)	Kinase inhibitor
	Silmitasertib	Casein kinase 2 inhibitor	Investigational (Ph 2)	Kinase inhibitor
	Sotrastaurin	PKC inhibitor	Investigational (Ph 2)	Kinase inhibitor
	Spebrutinib	BTK inhibitor	Investigational (Ph 2)	Kinase inhibitor
	TAK-715	p38MAPK inhibitor	Investigational (Ph 2)	Kinase inhibitor
	Talmapimod	p38MAPK alpha selective inhibitor	Investigational (Ph 2)	Kinase inhibitor
	TEW-7197	TGF-beta receptor ALK4/ALK5 inhibitor	Investigational (Ph 2)	Kinase inhibitor
	VX 745	p38MAPK inhibitor	Investigational (Ph 2)	Kinase inhibitor
	SLx-2119	ROCK2 inhibitor	Investigational (Ph 2)	Kinase inhibitor
	AZD-1080	GSK3 inhibitor	Investigational (Ph 1)	Kinase inhibitor
	AZD1208	PIM1, 2, 3 kinase inhibitor	Investigational (Ph 1)	Kinase inhibitor
	AZD7762	Broad TK inhibitor	Investigational (Ph 1)	Kinase inhibitor
	Bemcentinib	Axl inhibitor	Investigational (Ph 1)	Kinase inhibitor
	Bryostatin 1	PKC activator	Investigational (Ph 1)	Kinase inhibitor
	Doramapimod	p38MAPK inhibitor	Investigational (Ph 1)	Kinase inhibitor
	GSK-1070916	AURb, AURc inhibitor	Investigational (Ph 1)	Kinase inhibitor
	KW-2449	AURa AURb FLT3 inhibitor	Investigational (Ph 1)	Kinase inhibitor
	LY-2874455	FGFR inhibitor	Investigational (Ph 1)	Kinase inhibitor
	MK-8776	CHEK1 inhibitor	Investigational (Ph 1)	Kinase inhibitor
	NVP-BGJ398	FGFR inhibitor	Investigational (Ph 1)	Kinase inhibitor
	OSU-03012	PDPK1 inhibitor	Investigational (Ph 1)	Kinase inhibitor
	PF-00477736	Chk1 inhibitor	Investigational (Ph 1)	Kinase inhibitor
	PF-00562271	FAK inhibitor	Investigational (Ph 1)	Kinase inhibitor
	PF-03758309	PAK inhibitor	Investigational (Ph 1)	Kinase inhibitor
	PF-03814735	AURa, AURb inhibitor	Investigational (Ph 1)	Kinase inhibitor
	Rebastinib	Allosteric ABL, FLT3, TIE2, TRKA inhibitor	Investigational (Ph 1)	Kinase inhibitor
	SGI-1776	PIM kinase inhibitor	Investigational (Ph 1)	Kinase inhibitor
	SNS-314	AURa, AURb inhibitor	Investigational (Ph 1)	Kinase inhibitor
	Tamatinib	Syk inhibitor	Investigational (Ph 1)	Kinase inhibitor
	VS-4718	FAK inhibitor	Investigational (Ph 1)	Kinase inhibitor
	(5Z)-7-Oxozeaenol	TAK1 inhibitor	Probe	Kinase inhibitor
	AZ 3146	Mps1 kinase (TTK) inhibitor	Probe	Kinase inhibitor
	AZ-23	Trk inhibitor	Probe	Kinase inhibitor
	AZ191	DYRK1B inhibitor	Probe	Kinase inhibitor
	AZD7545	PDHK inhibitor	Probe	Kinase inhibitor
	BX-912	PDK1 inhib	Probe	Kinase inhibitor
	FRAX486	PAK1, 2, 3 inhibitor	Probe	Kinase inhibitor
	GNE-0877	LRRK2 inhibitor	Probe	Kinase inhibitor
	GNE-7915	LRRK2 inhibitor	Probe	Kinase inhibitor
	GSK-2334470	PDK1 inhibitor	Probe	Kinase inhibitor
	GSK2656157	PERK inhibitor	Probe	Kinase inhibitor
	GSK269962	ROCK1 and ROCK2 inhibitor	Probe	Kinase inhibitor
	GSK650394	SGK1 & 2 inhibitor	Probe	Kinase inhibitor
	Hydroxyfasudil	ROCK inhibitor	Active metabolite of approved drug	Kinase inhibitor
	IRAK1/4 inhibitor	IRAK1/4 inhibitor	Probe	Kinase inhibitor
	KU-60019	ATM inhibitor	Probe	Kinase inhibitor
	OTSSP167	MELK inhibitor	probe	Kinase inhibitor
	PF 431396	FAK/PYK2 inhibitor	Probe	Kinase inhibitor
	PF-4800567	CK1epsilon inhibitor	Probe	Kinase inhibitor
	PF-670462	CK1epsilon and CK1delta inhibitor	Probe	Kinase inhibitor
	PHA 408	IKK-2 inhibitor	Probe	Kinase inhibitor
	PS-1145	IKK-2 inhibitor	Probe	Kinase inhibitor
	TPCA-1	IKK-2 inhibitor	Probe	Kinase inhibitor
	UNC2881	MER inhibitor	Probe	Kinase inhibitor
	VE-821	ATR inihibitor	Probe	Kinase inhibitor
	Allopurinol	Xanthine oxidase inhibitor	Approved	Conventional Chemotherapy
	Altretamine	Formaldehyde release, alkylating agent	Approved	Conventional Chemotherapy
	Amsacrine	DNA intercalation, Topo II inhibitor	Approved	Conventional Chemotherapy
	Auranofin	Antirheumatic agent	Approved	Conventional Chemotherapy
	Bendamustine	Nitrogen mustard alkylating agent	Approved	Conventional Chemotherapy
	Bleomycin	Glycopeptide antibiotic; causes DNA breaks	Approved	Conventional Chemotherapy
	Busulfan	Alkylating antineoplastic agent	Approved	Conventional Chemotherapy
	Cabazitaxel	Taxane microtubule stabilizer, antimitotic	Approved	Conventional Chemotherapy
	Capecitabine	5-FU prodrug	Approved	Conventional Chemotherapy
	Carboplatin	Platinum-based antineoplastic agent	Approved	Conventional Chemotherapy
	Carmustine	Alkylating agent	Approved	Conventional Chemotherapy
	Chlorambucil	Nitrogen mustard alkylating agent	Approved	Conventional Chemotherapy
	Chloroquine	Antimalaria agent; chemo/radio sensitizer	Approved	Conventional Chemotherapy
	Cisplatin	Platinum-based antineoplastic agent	Approved	Conventional Chemotherapy
	Cladribine	Antimetabolite; Purine analog	Approved	Conventional Chemotherapy
	Clofarabine	Antimetabolite; Purine analog	Approved	Conventional Chemotherapy
	Cyclophosphamide	Alkylating agent	Approved	Conventional Chemotherapy
	Cytarabine	Antimetabolite, interferes with DNA synthesis	Approved	Conventional Chemotherapy
	Dacarbazine	Alkylating agent	Approved	Conventional Chemotherapy
	Dactinomycin	RNA and DNA synthesis inhibitor	Approved	Conventional Chemotherapy
	Daunorubicin	Topoisomerase II inhibitor	Approved	Conventional Chemotherapy
	Docetaxel	Mitotic inhibitor, taxane microtubule stabilizer	Approved	Conventional Chemotherapy
	Doxorubicin	Topoisomerase II inhibitor	Approved	Conventional Chemotherapy
	Estramustine	Alkylating agent	Approved	Conventional Chemotherapy
	Etoposide	Topoisomerase II inhibitor	Approved	Conventional Chemotherapy
	Floxuridine	Antimetabolite; Analog of 5-fluorouracil	Approved	Conventional Chemotherapy
	Fludarabine	Antimetabolite; Purine analog	Approved	Conventional Chemotherapy
	Fluorouracil	Antimetabolite	Approved	Conventional Chemotherapy
	Gemcitabine	Antimetabolite; Nucleoside analog	Approved	Conventional Chemotherapy
	Hydroxyurea	Antineoplastic agent	Approved	Conventional Chemotherapy
	Idarubicin	Topoisomerase II inhibitor	Approved	Conventional Chemotherapy
	Ifosfamide	Nitrogen mustard alkylating agent	Approved	Conventional Chemotherapy
	Irinotecan	Topoisomerase I inhibitor. Camptothecin prodrug analog	Approved	Conventional Chemotherapy
	Ixabepilone	Mitotic inhibitor. Epothilone microtubule stabilizer.	Approved	Conventional Chemotherapy
	Lomustine	Alkylating nitrosourea compound	Approved	Conventional Chemotherapy
	Mechlorethamine	Nitrogen mustard alkylating agent	Approved	Conventional Chemotherapy
	Melphalan	Nitrogen mustard alkylating agent	Approved	Conventional Chemotherapy
	Mercaptopurine	Antimetabolite	Approved	Conventional Chemotherapy
	Mitomycin C	Antineoplastic anatibiotic; DNA crosslinker	Approved	Conventional Chemotherapy
	Mitotane	Antineoplastic agent	Approved	Conventional Chemotherapy
	Mitoxantrone	Topoisomerase II inhibitor	Approved	Conventional Chemotherapy
	Nelarabine	Nucleoside analog, DNA, RNA synth inhibitor	Approved	Conventional Chemotherapy
	Omacetaxine	Protein synthesis inhib (80 S ribosome)	Approved	Conventional Chemotherapy
	Oxaliplatin	Platinum-based antineoplastic agent	Approved	Conventional Chemotherapy
	Paclitaxel	Mitotic inhibitor, taxane microtubule stabilizer	Approved	Conventional Chemotherapy
	Pentostatin	Antimetabolite; Purine analog	Approved	Conventional Chemotherapy
	Pipobroman	Alkylating agent	Approved	Conventional Chemotherapy
	Plicamycin	RNA synthesis inhibitor	Approved	Conventional Chemotherapy
	Procarbazine	Alkylating agent	Approved	Conventional Chemotherapy
	Raltitrexed	DHFR/GARFT/thymidylate synthase inhibitor	Approved	Conventional Chemotherapy
	SN-38	Active metabolite of irinotecan. Topoisomerase I inhibitor	Approved	Conventional Chemotherapy
	Streptozocin	Alkylating glucosamine-nitrosourea agent	Approved	Conventional Chemotherapy
	Temozolomide	Alkylating agent	Approved	Conventional Chemotherapy
	Teniposide	Topoisomerase II inhibitor	Approved	Conventional Chemotherapy
	Thio-TEPA	Alkylating agent	Approved	Conventional Chemotherapy
	Thioguanine	Antimetabolite; Purine analog	Approved	Conventional Chemotherapy
	Topotecan	Topoisomerase I inhibitor. Camptothecin analog	Approved	Conventional Chemotherapy
	Uramustine	Alkylating agent	Approved	Conventional Chemotherapy
	Valrubicin	Topoisomerase II inhibitor	Approved	Conventional Chemotherapy
	Vinblastine	Mitotic inhibitor. Vinca alkaloid microtubule depolymerizer	Approved	Conventional Chemotherapy
	Vincristine	Mitotic inhibitor. Vinca alkaloid microtubule depolymerizer	Approved	Conventional Chemotherapy
	Vinorelbine	Mitotic inhibitor. Vinca alkaloid microtubule depolymerizer	Approved	Conventional Chemotherapy
	Aldoxorubicin	Topoisomerase II inhibitor, Albumin binding	Investigational (Ph 3)	Conventional Chemotherapy
	Amonafide	Topoisomerase II inhibitor / DNA intercalator	Investigational (Ph 3)	Conventional Chemotherapy
	Patupilone	Mitotic inhibitor, epothilone microtubule stabilizer	Investigational (Ph 3)	Conventional Chemotherapy
	Pixantrone	topoisomerase II inhibitor	Investigational (Ph 3)	Conventional Chemotherapy
	8-chloro-adenosine	Nucleoside analog, RNA synthesis inhibitor	Investigational (Ph 2)	Conventional Chemotherapy
	ABT-751	Mitotic inhibitor. Colchicine site binding microtubule depolymerizer.	Investigational (Ph 2)	Conventional Chemotherapy
	Indibulin	Mitoric inhibitor. Microtubule depolymerizer	Investigational (Ph 2)	Conventional Chemotherapy
	8-amino-adenosine	Nucleoside analog, RNA synthesis inhibitor	Probe	Conventional Chemotherapy
	Camptothecin	Topoisomerase I inhibitor	Probe	Conventional Chemotherapy
	Bimatoprost	Prostaglandin analog	Approved	Immunomodulatory
	Dexamethasone	Glucocorticoid, immunomodulatory agent	Approved	Immunomodulatory
	Imiquimod	Immunomodulatory agent, TLR7 agonist	Approved	Immunomodulatory
	Lenalidomide	Immunomodulatory	Approved	Immunomodulatory
	Levamisole	Immunomodulatory agent	Approved	Immunomodulatory
	Methylprednisolone	Glucocorticoid, immunomodulatory agent	Approved	Immunomodulatory
	Pomalidomide	Immunomodulatory agent, anti-angiogenic	Approved	Immunomodulatory
	Prednisolone	Glucocorticoid, immunomodulatory agent	Approved	Immunomodulatory
	Prednisone	Immunomodulatory agent	Approved	Immunomodulatory
	Thalidomide	Immunosuppressant	Approved	Immunomodulatory
	Epacadostat	IDO inhibitor	Investigational (Ph 3)	Immunomodulatory
	Tasquinimod	S100A9 inhibitor, immunomodulatory, anti-angiogenic	Investigational (Ph 3)	Immunomodulatory
	VGX-1027	Nitric oxide-donating immunomodulator	Investigational (Ph 1)	Immunomodulatory
	NLG919	IDO inhibitor	probe	Immunomodulatory
	Arsenic(III) oxide	Thioredoxin reductase inhibitor; cytotoxic chemotherapeutic	Approved	Differentiating/epigenetic modifier
	Azacitidine	Nucleoside analog DNA methyl transferase inhibitor	Approved	Differentiating/epigenetic modifier
	Belinostat	HDAC inhibitor	Approved (US)	Differentiating/epigenetic modifier
	Bexarotene	Antineoplastic agent	Approved	Differentiating/epigenetic modifier
	Decitabine	Nucleoside analog DNA methyl transferase inhibitor	Approved	Differentiating/epigenetic modifier
	Niraparib	PARP inhibitor	Approved	Differentiating/epigenetic modifier
	Olaparib	PARP inhibitor	Approved	Differentiating/epigenetic modifier
	Panobinostat	HDAC inhibitor	Approved	Differentiating/epigenetic modifier
	Romidepsin	HDAC inhibitor	Approved	Differentiating/epigenetic modifier
	Rucaparib	PARP inhibitor	Approved	Differentiating/epigenetic modifier
	Talazoparib	PARP1/2 inhibitor	Approved	Differentiating/epigenetic modifier
	Tazemetostat	EZH2 inhibitor	Approved (US)	Differentiating/epigenetic modifier
	Tretinoin	Retinoic acid receptor agonist	Approved	Differentiating/epigenetic modifier
	Valproic acid	HDAC inhibitor	Approved	Differentiating/epigenetic modifier
	Vorinostat	HDAC inhibitor	Approved	Differentiating/epigenetic modifier
	Givinostat	HDAC inhibitor	Investigational (Ph 3)	Differentiating/epigenetic modifier
	Iniparib	PARP inhibitor	Investigational (Ph 3)	Differentiating/epigenetic modifier
	Lonafarnib	Farnesyl transferase inhibitor	Investigational (Ph 3)	Differentiating/epigenetic modifier
	Tacedinaline	HDAC inhibitor	Investigational (Ph 3)	Differentiating/epigenetic modifier
	Tipifarnib	Farnesyltransferase inhibitor	Investigational (Ph 3)	Differentiating/epigenetic modifier
	Veliparib	PARP inhibitor	Investigational (Ph 3)	Differentiating/epigenetic modifier
	Abexinostat	HDAC1-selective inhibitor	Investigational (Ph 2)	Differentiating/epigenetic modifier
	Entinostat	HDAC inhibitor	Investigational (Ph 2)	Differentiating/epigenetic modifier
	Roxadustat	HIF prolyl hydroxylase inhibitor	Investigational (Ph 2, non-oncology)	Differentiating/epigenetic modifier
	Lomeguatrib	O6-methylguanine-DNA methyltransferase inhibitor	Investigational (Ph 2)	Differentiating/epigenetic modifier
	Mocetinostat	HDAC inhibitor (HDAC1 & 2-selective)	Investigational (Ph 2)	Differentiating/epigenetic modifier
	Pinometostat	DOT1L inhibitor	Investigational (Ph 2)	Differentiating/epigenetic modifier
	Pracinostat	HDAC inhibitor	Investigational (Ph 2)	Differentiating/epigenetic modifier
	Quisinostat	HDAC inhibitor	Investigational (Ph 2)	Differentiating/epigenetic modifier
	Resminostat	HDAC1, 3, 6 inhibitor	Investigational (Ph 2)	Differentiating/epigenetic modifier
	AR-42	HDAC inhibitor	Investigational (Ph 1)	Differentiating/epigenetic modifier
	BAY 87-2243	Mitochondrial complex 1 inhibitor	Investigational (Ph 1)	Differentiating/epigenetic modifier
	GSK2879552	LSD1 inhibitor	Investigational (Ph 1)	Differentiating/epigenetic modifier
	Birabresib	BRD2, 3, 4 inhibitor	Investigational (Ph 1)	Differentiating/epigenetic modifier
	Rocilinostat	HDAC-6 selective inhibitor	Investigational (Ph 1)	Differentiating/epigenetic modifier
	GSK525762	BRD inhibitor	Investigational (Ph 1)	Differentiating/epigenetic modifier
	C646	p300/CREB-binding protein (CBP) inhibitor	Probe	Differentiating/epigenetic modifier
	EPZ-5687	EZH2 inhibitor	Probe	Differentiating/epigenetic modifier
	EPZ015666	PRMT5 inhibitor	Probe	Differentiating/epigenetic modifier
	GSK-J4	JMJD3 (histone demethylase) inhibitor	Probe	Differentiating/epigenetic modifier
	GSK2801	BAZ2B/A bromodomain inhibitor	Probe	Differentiating/epigenetic modifier
	GSK343	EZH2 inhibitor	Probe	Differentiating/epigenetic modifier
	I-BET151	BET family inhibitor	Probe	Differentiating/epigenetic modifier
	IOX-1	2-Oxoglutarate Oxygenase Inhibitor	Probe	Differentiating/epigenetic modifier
	IOX-2	PHD2 inhibitor	Probe	Differentiating/epigenetic modifier
	JQ1	BET family inhibitor	Probe	Differentiating/epigenetic modifier
	PCI-34051	HDAC8 inhibitor	Probe	Differentiating/epigenetic modifier
	PFI-1	BET family inhibitor	Probe	Differentiating/epigenetic modifier
	PTC-209	BMI-1 inhibitor	Probe	Differentiating/epigenetic modifier
	RGFP966	HDAC3 inhibitor	Probe	Differentiating/epigenetic modifier
	SGC-CBP30	CREBBP/EP300 bromodomain inhibitor	Probe	Differentiating/epigenetic modifier
	SGC0946	DOT1L inhibitor	Probe	Differentiating/epigenetic modifier
	StemRegenin 1	AHR antagonist, stem cell regenerating	Probe	Differentiating/epigenetic modifier
	Tubacin	HDAC6 inhibitor	Probe	Differentiating/epigenetic modifier
	Tubastatin A	HDAC6 inhibitor	Probe	Differentiating/epigenetic modifier
	UM729	Enhancer of aryl hydrocarbon receptor (AhR) antagonists	Probe	Differentiating/epigenetic modifier
	UNC0638	G9a/GLP inhibitor	Probe	Differentiating/epigenetic modifier
	UNC0642	G9a/GLP inhibitor	Probe	Differentiating/epigenetic modifier
	UNC1215	L3MBTL3 inhibitor	Probe	Differentiating/epigenetic modifier
	XAV-939	Tankyrase-1 and -2	Probe	Differentiating/epigenetic modifier
	Abiraterone	P450 17alpha-hydroxylase-17,20-lyase inhibitor	Approved	Hormone therapy
	Aminoglutethimide	Anti-steroid, aromatase inhibitor	Approved	Hormone therapy
	Anastrozole	Aromatase inhibitor	Approved	Hormone therapy
	Bicalutamide	Nonsteriodal antiandrogen	Approved	Hormone therapy
	Clomifene	Selective estrogen receptor modulator	Approved	Hormone therapy
	Enzalutamide	AR antagonist	Approved	Hormone therapy
	Exemestane	Aromatase inhibitor	Approved	Hormone therapy
	Finasteride	type II 5-alpha reductase inhibitor	Approved	Hormone therapy
	Flutamide	Nonsteroidal antiandrogen	Approved	Hormone therapy
	Fulvestrant	Estrogen receptor antagonist	Approved	Hormone therapy
	Goserelin	Gonadotropin releasing hormone superagonist	Approved	Hormone therapy
	Lasofoxifene	Selective estrogen receptor modulator	Approved	Hormone therapy
	Letrozole	Aromatase inhibitor	Approved	Hormone therapy
	Megestrol acetate	Progestogen	Approved	Hormone therapy
	Nilutamide	Nonsteroidal antiandrogen	Approved	Hormone therapy
	Raloxifene	Selective estrogen receptor modulator	Approved	Hormone therapy
	Tamoxifen	Estrogen receptor antagonist	Approved	Hormone therapy
	Toremifene	selective estrogen receptor modulator	Approved	Hormone therapy
	Orteronel	CYP17A1, androgen synth inhib.	Investigational (Ph 3)	Hormone therapy
	Apalutamide	AR antagonist	Investigational (II)	Hormone therapy
	4-hydroxytamoxifen	Selective estrogen receptor modulator	Investigational as a gel preparation	Hormone therapy
	RD162	AR antagonist	Probe	Hormone therapy
	Selinexor	XPO1/CRM1 inhibitor	Approved (US)	Apoptotic modulator
	Venetoclax	Bcl-2-selective inhibitor	Approved	Apoptotic modulator
	Idasanutlin	p53-MDM2 inhibitor	Investigational (Ph 3)	Apoptotic modulator
	Obatoclax	Bcl-2 family inhibitor	Investigational (Ph 3)	Apoptotic modulator
	AMG-232	MDM2 inhibitor	Investigational (Ph 2)	Apoptotic modulator
	AT 101	Bcl-2 family inhibitor	Investigational (Ph 2)	Apoptotic modulator
	Birinapant	IAPs, SMAC mimetic	Investigational (Ph 2)	Apoptotic modulator
	LCL161	IAPs, SMAC mimetic	Investigational (Ph 2)	Apoptotic modulator
	Navitoclax	Bcl-2/Bcl-xL inhibitor	Investigational (Ph 2)	Apoptotic modulator
	YM-155	Survivin inhibitor	Investigational (Ph 2)	Apoptotic modulator
	APR-246	p53 activator, thioredoxin reductase 1 inhibitor	Investigational (Ph 1)	Apoptotic modulator
	AT-406	XIAP, cIAP1, cIAP2 inhibitor	Investigational (Ph 1)	Apoptotic modulator
	PAC-1	procaspase-3 activator	Investigational (Ph 1)	Apoptotic modulator
	SAR405838	MDM2 inhibitor	Investigational (Ph 1)	Apoptotic modulator
	Serdemetan	HDM2-p53 antagonist	Investigational (Ph 1)	Apoptotic modulator
	Verdinexor	XPO1/CRM1 inhibitor	Investigational (Ph 1)	Apoptotic modulator
	A-1210477	MCL-1 inhibitor	Probe	Apoptotic modulator
	Nutlin-3	MDM2 inhibitor	Probe	Apoptotic modulator
	Pyridoclax	MCL-1 inhibitor	probe	Apoptotic modulator
	Sabutoclax	pan-Bcl-2 family inhibitor	Probe	Apoptotic modulator
	UMI-77	MCL1 inhibitor	probe	Apoptotic modulator
	WEHI-539	Bcl-XL inhibitor	Probe	Apoptotic modulator
	Atorvastatin	HMG CoA reductase inhibitor	Approved	Metabolic modifier
	Disulfiram	alcohol dehydrogenase inhibitor	Approved (non-oncology)	Metabolic modifier
	Lovastatin	HMG-CoA reductase inhibitor	Approved (non-oncology)	Metabolic modifier
	Metformin	AMPK activator	Approved (non-oncology)	Metabolic modifier
	Methotrexate	Antimetabolite; Anti-folate agent	Approved	Metabolic modifier
	Pemetrexed	Dihydrofolate reductase inhibitor	Approved	Metabolic modifier
	Pravastatin	HMG CoA reductase inhibitor	Approved (non-oncology)	Metabolic modifier
	Simvastatin	HMG CoA reductase inhibitor	Approved (non-oncology)	Metabolic modifier
	AVN944	IMPDH inhibitor	Investigational (Ph 2)	Metabolic modifier
	CPI-613	pyruvate dehydrogenase, alpha-ketoglutarate dehydrogenase inhibitor	Investigational (Ph 2)	Metabolic modifier
	Daporinad	NAMPT inhibitor	Investigational (Ph 2)	Metabolic modifier
	Pevonedistat	NAE inhibitor	Investigational (Ph 2)	Metabolic modifier
	Triapine	ribonucleotide reductase inhibitor	Investigational (Ph 2)	Metabolic modifier
	URB597	FAAH inhibitor	Investigational (Ph 1)	Metabolic modifier
	AGI-5198	IDH1 R132H/R132C inhibitor	Probe	Metabolic modifier
	AGI-6780	IDH2-R140Q inhibitor	Probe	Metabolic modifier
	TH588	MTH1 inhibitor	Probe	Metabolic modifier
	Filanesib	Mitotic inhibitor. Eg5/KSP inhibitor	Investigational (Ph 2)	Kinesin inhibitor
	SB 743921	Mitotic inhibitor. Eg5/KSP inhibitor	Investigational (Ph 2)	Kinesin inhibitor
	GSK923295	CENP-E inhibitor	Investigational (Ph 1)	Kinesin inhibitor
	Celecoxib	Selective COX-2 inhibitor	Approved	NSAID
	Rofecoxib	COX-2 inhibitor	Approved	NSAID
	Bortezomib	Proteasome inhibitor (26S subunit)	Approved	Protease/proteasome inhibitor
	Carfilzomib	Proteasome inhibitor (20S subunit)	Approved	Protease/proteasome inhibitor
	Tosedostat	Aminopeptidase inhibitor	Investigational (Ph 3)	Protease/proteasome inhibitor
	Oprozomib	proteasome (20 S) inhibitor	Investigational (Ph 2)	Protease/proteasome inhibitor
	ONX-0914	LMP7 (immunoproteasome) inhibitor	Probe	Protease/proteasome inhibitor
	Glasdegib	Smo inhibitor	Approved (US)	Hedgehog inhibitor
	Sonidegib	Smothened (Hh) inhib	Approved	Hedgehog inhibitor
	Vismodegib	Smothened (Hh) inhibitor	Approved	Hedgehog inhibitor
	Anagrelide	PDE-3, PLA2 inhibitor	Approved	Other
	Deferoxamine	Iron chelator	Approved (non-oncology)	Other
	Fingolimod	S1PR antagonist	Approved	Other
	Itraconazole	antifungal, hedgehog signaling inhibitor	Approved (non-oncology)	Other
	Mepacrine	Unclear. PLA2 inhibitor. NF-kB inhibitor, p53 activator	Approved	Other
	Pilocarpine	Non-selective muscarinic receptor agonist	Approved	Other
	Plerixafor	CXCR4 antagonist	Approved	Other
	Cilengitide	alphaVbeta3 integrin inhibitor	Investigational (Ph 3)	Other
	Marimastat	MMP-9, MMP-1, MMP-2, MMP-14, MMP-7 inhibitor	Investigational (Ph 3)	Other
	Tarenflurbil	Gamma-secretase inhibitor	Investigational (Ph 3)	Other
	1-methyl-D-tryptophan	Indolamine 2,3-dioxygenase 1 and 2 inhibitor	Investigational (Ph 2)	Other
	2-methoxyestradiol	Angiogenesis inhibitor	Investigational (Ph 2)	Other
	MK-0752	gamma-secretase/notch inhibitor	Investigational (Ph 2)	Other
	NVP-LGK974	PORCN inhibitor	Investigational (Ph 2)	Other
	15D-PGJ2	Endogenous PPAR ligand, prostaglandin, NFkB signaling inhibitor	Probe	Other
	BCI	Dusp6 inhibitor	Probe	Other
	Deltarasin	Ras-PDEdelta inhibitor	Probe	Other
	GSK2830371	Wip1 inhibitor	Probe	Other
	ML323	USP1-UAF1 inhibitor	Probe	Other
	MST-312	Telomerase inhibitor	Probe	Other
	NMS-873	p97/VCP inhibitor	Probe	Other
	NSC348884	NPM1 oligomerization inhibitor	Probe	Other
	PF-3845	FAAH inhibitor	Probe	Other
	TRAM-34	intermediate-conductance Ca2+-activated K+ channel inh.	Probe	Other
	*Compounds targeting ALK kinase activity, ALK protein stability, or ALK signaling.
