## Supplemental Table S3 for "PI3Kβ inhibition restores ALK inhibitor sensitivity in ALK-rearranged lung cancer"

### Sheet: Clinical trial for pi3kbeta inh
	Table S3 Clinical trial information for PI3Kβ inhibitors
	NCT Number	Phases	Treatment	Status	Enrollment	Start Date	Completion Date	Title
	NCT04439188	Phase 2	Single (GSK2636771)	Active, not recruiting	35	2016-02-25		Testing GSK2636771 as a Potential Targeted Treatment in Cancers With PTEN Loss of Expression (MATCH-Subprotocol P)
	NCT04439149	Phase 2	Single (GSK2636771)	Active, not recruiting	24	2016-02-25		Testing GSK2636771 as a Potential Targeted Treatment in Cancers With PTEN Genetic Changes (MATCH-Subprotocol N)
	NCT04001569	Phase 1|Phase 2	Combo (AZD8186 + Paclitaxel)	Recruiting	49	2019-05-14	2022-12-31	AZD8186 and Paclitaxel in Advanced Gastric Cancer
	NCT03218826	Phase 1	Combo (AZD8186 + Docetaxel)	Recruiting	58	2018-03-16	2021-04-01	PI3Kbeta Inhibitor AZD8186 and Docetaxel in Treating Patients Advanced Solid Tumors With PTEN or PIK3CB Mutations That Are Metastatic or Cannot Be Removed by Surgery
	NCT03131908	Phase 1|Phase 2	Combo (GSK2636771 + Pembrolizumab)	Recruiting	41	2017-07-17	2022-12-31	Study of the Selective PI3K-Beta Inhibitor GSK2636771 in Combination With Pembrolizumab in Patients With Metastatic Melanoma and PTEN Loss
	NCT02615730	Phase 1|Phase 2	Combo (GSK2636771 + Paclitaxel)	Active, not recruiting	42	2021-02-16	2021-01-21	PI3Kbeta Selective Inhibitor With Paclitaxel, Advanced Gastric Adenocarcinoma
	NCT02465060	Phase 2	Single (GSK2636771)	Recruiting	6452	2015-08-12		Targeted Therapy Directed by Genetic Testing in Treating Patients With Advanced Refractory Solid Tumors, Lymphomas, or Multiple Myeloma (The MATCH Screening Trial)
	NCT02215096	Phase 1	Combo (GSK2636771 + Enzalutamide)	Completed	37	2014-11-13	2019-10-03	Dose-finding Study of GSK2636771 When Administered in Combination With Enzalutamide in Male Subjects With Metastatic Castration-Resistant Prostate Cancer
	NCT01884285	Phase 1	Single (AZD8186)	Completed	147	2013-07-09	2020-02-07	AZD8186 First Time In Patient Ascending Dose Study
	NCT01458067	Phase 1	Single (GSK2636771)	Completed	30	2011-11-10	2016-02-25	A Phase I/IIa, First Time in Human, Study of GSK2636771 in Subjects With Advanced Solid Tumors With Phosphatase and Tensin Homolog (PTEN) Deficiency
